# The Integrated Cellular and Molecular Landscape of Autoimmunity

**DOI:** 10.1101/2025.09.12.675833

**Authors:** Romina Appierdo, Gerardo Pepe, Manuela Helmer-Citterich, Marina Sirota, Francesco Vallania, Pier Federico Gherardini

## Abstract

We performed a large-scale immunogenomic analysis of ∼13,000 transcriptomic profiles from 10 autoimmune diseases, integrating publicly available datasets from both blood and tissue. Using meta-analysis, we identified core immune mechanisms underlying autoimmunity, including strong interferon responses, inflammation, and adaptive immune suppression, alongside disease-specific signatures. To enhance biological interpretability, we derived higher-order immune features - such as cell type proportions, cytokine levels, pathway activity, transcription factor regulation, and miRNA activity - and organized them into 15 coherent immune modules. These modules enabled systematic cross-disease comparisons, revealing shared and distinct immunopathological patterns. The inflammation module, in particular, was associated with disease severity and predicted treatment response across multiple conditions. This modular framework offers a powerful tool for understanding immune dysregulation and advancing precision medicine in autoimmune diseases. To support reproducibility and enable others to build upon this work, we developed an interactive app to explore and download the complete dataset and associated results.
