## Supplementary_File2 for "The Integrated Cellular and Molecular Landscape of Autoimmunity"

Module_1	Module_2	Module_3	Module_4	Module_5	Module_6	Module_7	Module_8	Module_9	Module_10	Module_11	Module_12	Module_13	Module_14	Module_15
basophil	CD16_positive_monocyte	CD4_positive_alpha_beta_T_cell	CD8_positive_alpha_beta_T_cell	macrophage_m1	macrophage_m2	memory_B_cell	plasma_cell	HALLMARK_EPITHELIAL_MESENCHYMAL_TRANSITION	HALLMARK_PANCREAS_BETA_CELLS	HALLMARK_PI3K_AKT_MTOR_SIGNALING	HALLMARK_WNT_BETA_CATENIN_SIGNALING	KEGG_REGULATION_OF_AUTOPHAGY	KEGG_TGF_BETA_SIGNALING_PATHWAY	WP_INSULIN_SIGNALING_IN_ADIPOCYTES_DIABETIC_CONDITION
hsa-miR-126-5p	CD56bright_natural_killer_cell	HALLMARK_APICAL_JUNCTION	CXCL12_cyto	plasmacytoid_dendritic_cell	neutrophil	HALLMARK_G2M_CHECKPOINT	HALLMARK_ANGIOGENESIS	HALLMARK_INFLAMMATORY_RESPONSE	KEGG_BASAL_TRANSCRIPTION_FACTORS	HALLMARK_TGF_BETA_SIGNALING	KEGG_MTOR_SIGNALING_PATHWAY	WP_APOPTOSIS_MODULATION_AND_SIGNALING	WP_CCL18_SIGNALING_PATHWAY	WP_INSULIN_SIGNALING_IN_ADIPOCYTES_NORMAL_CONDITION
hsa-miR-147b	macrophage_m0	HALLMARK_APOPTOSIS	ITGA8_cyto	HALLMARK_INTERFERON_ALPHA_RESPONSE	KEGG_B_CELL_RECEPTOR_SIGNALING_PATHWAY	HALLMARK_NOTCH_SIGNALING	HALLMARK_COAGULATION	HALLMARK_TNFA_SIGNALING_VIA_NFKB	KEGG_SYSTEMIC_LUPUS_ERYTHEMATOSUS	KEGG_ADHERENS_JUNCTION	KEGG_TIGHT_JUNCTION	WP_CONTROL_OF_IMMUNE_TOLERANCE_BY_VASOACTIVE_INTESTINAL_PEPTIDE	WP_RELATIONSHIP_BETWEEN_INFLAMMATION_COX2_AND_EGFR	CCL2_cyto
hsa-miR-181d-5p	naive_B_cell	HALLMARK_MTORC1_SIGNALING	LIF_cyto	HALLMARK_INTERFERON_GAMMA_RESPONSE	KEGG_CHEMOKINE_SIGNALING_PATHWAY	KEGG_CELL_CYCLE	HALLMARK_COMPLEMENT	KEGG_ADIPOCYTOKINE_SIGNALING_PATHWAY	WP_ALLOGRAFT_REJECTION	KEGG_ECM_RECEPTOR_INTERACTION	WP_MAPK_CASCADE	WP_CYTOKINES_AND_INFLAMMATORY_RESPONSE	CCL23_cyto	CCR2_cyto
hsa-miR-30e-5p	HALLMARK_ALLOGRAFT_REJECTION	HALLMARK_P53_PATHWAY	hsa-miR-302a-3p	KEGG_RIG_I_LIKE_RECEPTOR_SIGNALING_PATHWAY	KEGG_FC_EPSILON_RI_SIGNALING_PATHWAY	WP_CELL_CYCLE	HALLMARK_IL6_JAK_STAT3_SIGNALING	KEGG_COMPLEMENT_AND_COAGULATION_CASCADES	WP_FAS_LIGAND_PATHWAY_AND_STRESS_INDUCTION_OF_HEAT_SHOCK_PROTEINS	KEGG_HEMATOPOIETIC_CELL_LINEAGE	WP_MATRIX_METALLOPROTEINASES	WP_IL1_AND_MEGAKARYOCYTES_IN_OBESITY	CCR3_cyto	IFNB1_cyto
hsa-miR-448	HALLMARK_IL2_STAT5_SIGNALING	HALLMARK_REACTIVE_OXYGEN_SPECIES_PATHWAY	hsa-miR-34c-5p	WP_CELLS_AND_MOLECULES_INVOLVED_IN_LOCAL_ACUTE_INFLAMMATORY_RESPONSE	KEGG_JAK_STAT_SIGNALING_PATHWAY	CCL25_cyto	KEGG_FC_GAMMA_R_MEDIATED_PHAGOCYTOSIS	KEGG_NOD_LIKE_RECEPTOR_SIGNALING_PATHWAY	WP_FBXL10_ENHANCEMENT_OF_MAPERK_SIGNALING_IN_DIFFUSE_LARGE_BCELL_LYMPHOMA	KEGG_NOTCH_SIGNALING_PATHWAY	IL3_cyto	WP_LUNG_FIBROSIS	CRLF3_cyto	hsa-miR-1-3p
ELK1_tf	KEGG_ALLOGRAFT_REJECTION	KEGG_NATURAL_KILLER_CELL_MEDIATED_CYTOTOXICITY	hsa-miR-361-5p	WP_FIBRIN_COMPLEMENT_RECEPTOR_3_SIGNALING_PATHWAY	KEGG_LEUKOCYTE_TRANSENDOTHELIAL_MIGRATION	CCR1_cyto	KEGG_GAP_JUNCTION	KEGG_TOLL_LIKE_RECEPTOR_SIGNALING_PATHWAY	WP_INFLAMMATORY_RESPONSE_PATHWAY	KEGG_VEGF_SIGNALING_PATHWAY	OSMR_cyto	WP_OVERVIEW_OF_INTERFERONSMEDIATED_SIGNALING_PATHWAY	CXCL3_cyto	hsa-miR-103a-3p
ETS1_tf	KEGG_ANTIGEN_PROCESSING_AND_PRESENTATION	WP_IL18_SIGNALING_PATHWAY	hsa-miR-519d-3p	WP_IL10_ANTIINFLAMMATORY_SIGNALING_PATHWAY	KEGG_T_CELL_RECEPTOR_SIGNALING_PATHWAY	CXCL11_cyto	WP_ANGIOGENESIS	WP_CANONICAL_NFKB_PATHWAY	WP_NRF2ARE_REGULATION	KEGG_WNT_SIGNALING_PATHWAY	hsa-let-7a-5p	WP_OVERVIEW_OF_PROINFLAMMATORY_AND_PROFIBROTIC_MEDIATORS	CXCL6_cyto	hsa-miR-125a-3p
HINFP_tf	KEGG_AUTOIMMUNE_THYROID_DISEASE	WP_IL3_SIGNALING_PATHWAY	TWIST1_tf	WP_NOVEL_INTRACELLULAR_COMPONENTS_OF_RIGILIKE_RECEPTOR_RLR_PATHWAY	WP_CHEMOKINE_SIGNALING_PATHWAY	IFNA2_cyto	WP_BLOOD_CLOTTING_CASCADE	WP_COMPLEMENT_ACTIVATION	CCL28_cyto	WP_ALPHA_6_BETA_4_SIGNALING_PATHWAY	hsa-miR-1246	WP_PROSTAGLANDIN_SIGNALING	IL3RA_cyto	hsa-miR-145-5p
RUNX3_tf	KEGG_CELL_ADHESION_MOLECULES_CAMS	WP_KIT_RECEPTOR_SIGNALING_PATHWAY		WP_TLR4_SIGNALING_AND_TOLERANCE	WP_FOCAL_ADHESION_PI3KAKTMTORSIGNALING_PATHWAY	ITGA2_cyto	WP_CANONICAL_AND_NONCANONICAL_NOTCH_SIGNALING	WP_COMPLEMENT_AND_COAGULATION_CASCADES	CCL3_cyto	WP_B_CELL_RECEPTOR_SIGNALING_PATHWAY	hsa-miR-125a-5p	CCR5_cyto	TNFRSF1A_cyto	hsa-miR-146b-5p
TBX21_tf	KEGG_CYTOKINE_CYTOKINE_RECEPTOR_INTERACTION	WP_MODULATORS_OF_TCR_SIGNALING_AND_T_CELL_ACTIVATION		WP_TYPE_II_INTERFERON_SIGNALING_IFNG	WP_HEMATOPOIETIC_STEM_CELL_GENE_REGULATION_BY_GABP_ALPHABETA_COMPLEX	hsa-miR-128-3p	WP_COMPLEMENT_SYSTEM	WP_PLATELETMEDIATED_INTERACTIONS_WITH_VASCULAR_AND_CIRCULATING_CELLS	CCL3L3_cyto	WP_FOCAL_ADHESION	hsa-miR-125b-1-3p	CMTM3_cyto	TNFRSF9_cyto	hsa-miR-181b-5p
	KEGG_GRAFT_VERSUS_HOST_DISEASE	WP_NRF2_PATHWAY		WP_TYPE_III_INTERFERON_SIGNALING	WP_IL6_SIGNALING_PATHWAY	hsa-miR-148a-5p	WP_EPO_RECEPTOR_SIGNALING	WP_SIGNAL_TRANSDUCTION_THROUGH_IL1R	CCL4L2_cyto	WP_HEMATOPOIETIC_STEM_CELL_DIFFERENTIATION	hsa-miR-125b-5p	CXCL9_cyto	hsa-miR-126-3p	hsa-miR-221-5p
	KEGG_INTESTINAL_IMMUNE_NETWORK_FOR_IGA_PRODUCTION	WP_REGULATORY_CIRCUITS_OF_THE_STAT3_SIGNALING_PATHWAY		CCRL2_cyto	WP_INTERLEUKIN1_IL1_STRUCTURAL_PATHWAY	hsa-miR-18a-5p	WP_IL1_SIGNALING_PATHWAY	WP_TNFALPHA_SIGNALING_PATHWAY	CCL8_cyto	WP_IL4_SIGNALING_PATHWAY	hsa-miR-141-3p	FAM3D_cyto	hsa-miR-129-5p	hsa-miR-29c-3p
	KEGG_PRIMARY_IMMUNODEFICIENCY	WP_T_CELL_RECEPTOR_AND_COSTIMULATORY_SIGNALING		IFNGR1_cyto	WP_INTERLEUKIN1_INDUCED_ACTIVATION_OF_NFKB	hsa-miR-26a-5p	WP_IL17_SIGNALING_PATHWAY	WP_TNFRELATED_WEAK_INDUCER_OF_APOPTOSIS_TWEAK_SIGNALING_PATHWAY	CCR6_cyto	WP_IL5_SIGNALING_PATHWAY	hsa-miR-184	IFNLR1_cyto	hsa-miR-194-5p	hsa-miR-320a
	KEGG_TYPE_I_DIABETES_MELLITUS	WP_TCELL_RECEPTOR_TCR_SIGNALING_PATHWAY		IL15_cyto	CCR10_cyto	hsa-miR-26b-5p	WP_TOLLLIKE_RECEPTOR_SIGNALING_RELATED_TO_MYD88	WP_TOLLLIKE_RECEPTOR_SIGNALING_PATHWAY	CNOT2_cyto	WP_IL7_SIGNALING_PATHWAY	hsa-miR-23a-5p	ITFG2_cyto	hsa-miR-199a-3p	hsa-miR-381-3p
	WP_APOPTOSIS	CCR7_cyto		IL15RA_cyto	CMTM5_cyto	hsa-miR-27a-3p	CMTM1_cyto	CKLF_cyto	CX3CR1_cyto	WP_IL9_SIGNALING_PATHWAY	hsa-miR-29b-3p	ITGAD_cyto	hsa-miR-199a-5p	hsa-miR-455-3p
	WP_DEVELOPMENT_AND_HETEROGENEITY_OF_THE_ILC_FAMILY	CXCR6_cyto		IL18_cyto	IL1R2_cyto	hsa-miR-27b-3p	CMTM4_cyto	CMTM2_cyto	CXCL10_cyto	WP_INTERFERON_TYPE_I_SIGNALING_PATHWAYS	hsa-miR-302b-3p	TNFRSF12A_cyto	hsa-miR-199b-5p	hsa-miR-511-5p
	WP_DEVELOPMENT_OF_PULMONARY_DENDRITIC_CELLS_AND_MACROPHAGE_SUBSETS	FAM3A_cyto		IL1RN_cyto	IL6R_cyto	hsa-miR-30d-5p	CMTM6_cyto	CSF2RB_cyto	CXCR5_cyto	WP_INTERLEUKIN11_SIGNALING_PATHWAY	hsa-miR-30a-3p	TNFSF8_cyto	hsa-miR-217	hsa-miR-661
	WP_GENES_ASSOCIATED_WITH_THE_DEVELOPMENT_OF_RHEUMATOID_ARTHRITIS	IL11RA_cyto		TNFSF10_cyto	ITGA2B_cyto	hsa-miR-33b-5p	GDF15_cyto	CXCL1_cyto	FAM3C_cyto	WP_MAPK_SIGNALING_PATHWAY	hsa-miR-378a-3p	XCL1_cyto	hsa-miR-23b-3p	E2F3_tf
	WP_MACROPHAGE_MARKERS	IL16_cyto		TNFSF13B_cyto	ITGA9_cyto	hsa-miR-363-3p	IL1R1_cyto	EBI3_cyto	IL23A_cyto	WP_MFAP5_EFFECT_ON_PERMEABILITY_AND_MOTILITY_OF_ENDOTHELIAL_CELLS_VIA_CYTOSKELETON_REARRANGEMENT	hsa-miR-451a	hsa-miR-147a	hsa-miR-29a-5p	KLF6_tf
	WP_SELECTIVE_EXPRESSION_OF_CHEMOKINE_RECEPTORS_DURING_TCELL_POLARIZATION	IL23R_cyto		hsa-miR-101-3p	ITGB5_cyto	hsa-miR-410-3p	IL4R_cyto	IL10RB_cyto	IL2RG_cyto	WP_MIRNA_TARGETS_IN_ECM_AND_MEMBRANE_RECEPTORS	hsa-miR-490-3p	hsa-miR-148b-3p	hsa-miR-376a-3p	LEF1_tf
	WP_WNT_SIGNALING_IN_KIDNEY_DISEASE	IL27RA_cyto		hsa-miR-101-5p	ITGBL1_cyto	hsa-miR-613	ITGAX_cyto	IL13RA1_cyto	IL7_cyto	WP_NOTCH_SIGNALING	hsa-miR-506-3p	hsa-miR-200a-3p	hsa-miR-494-3p	MITF_tf
	ACKR3_cyto	IL2RB_cyto		hsa-miR-107	PF4_cyto	ARNT_tf	ITGB3_cyto	IL17RA_cyto	ITGA4_cyto	WP_NOTCH_SIGNALING_PATHWAY	hsa-miR-520a-3p	hsa-miR-204-5p	hsa-miR-630	NR4A1_tf
	CCL5_cyto	ITGA5_cyto		hsa-miR-17-5p	hsa-miR-133a-5p	IRF4_tf	ITGB4_cyto	IL18R1_cyto	ITGAE_cyto	WP_RAS_SIGNALING	hsa-miR-675-5p	hsa-miR-21-3p	BACH2_tf	TP63_tf
	CCR4_cyto	PITPNM3_cyto		hsa-miR-19a-3p	hsa-miR-24-1-5p	LHX2_tf	TLR2_cyto	IL18RAP_cyto	ITGAV_cyto	WP_TGFBETA_RECEPTOR_SIGNALING	hsa-miR-7-5p	hsa-miR-221-3p	CDX2_tf	USF1_tf
	CLCF1_cyto	TNFRSF21_cyto		hsa-miR-19b-3p	hsa-miR-326	MEIS1_tf	TNFRSF1B_cyto	IL22RA1_cyto	ITGB3BP_cyto	WP_WNT_SIGNALING	hsa-miR-874-3p	hsa-miR-346	GLI2_tf	ZFX_tf
	CXCR3_cyto	hsa-miR-1-5p		hsa-miR-200b-3p	hsa-miR-377-3p	MYBL2_tf	hsa-let-7b-5p	IL27_cyto	TGFB2_cyto	WP_WNT_SIGNALING_PATHWAY	ASCL1_tf	hsa-miR-372-3p	HOXB13_tf
	IFNG_cyto	hsa-miR-133a-3p		hsa-miR-203a-3p	hsa-miR-485-5p	NCOA2_tf	hsa-miR-105-5p	ITGA1_cyto	TNFSF9_cyto	CXCL5_cyto	CTCF_tf	AR_tf	JUNB_tf
	IL12RB1_cyto	hsa-miR-15b-3p		hsa-miR-302c-3p	hsa-miR-493-3p	NR1H2_tf	hsa-miR-106a-5p	ITGA7_cyto	hsa-let-7i-5p	IL5RA_cyto	ESR1_tf	CREB3_tf	ONECUT1_tf
	IL12RB2_cyto	hsa-miR-218-5p		hsa-miR-330-3p	hsa-miR-497-5p	NR1H3_tf	hsa-miR-1207-5p	ITGAM_cyto	hsa-miR-1236-3p	ITGA6_cyto	HNF4A_tf	FOXO3_tf	PGR_tf
	IL18BP_cyto	hsa-miR-222-3p		hsa-miR-339-5p	AHR_tf	OTX2_tf	hsa-miR-143-3p	OSM_cyto	hsa-miR-130a-3p	hsa-miR-185-5p	HNF4G_tf	NFKB1_tf	SOX10_tf
	IL32_cyto	hsa-miR-27a-5p		hsa-miR-425-5p	ATF3_tf	PAX6_tf	hsa-miR-150-5p	TLR5_cyto	hsa-miR-130b-3p	hsa-miR-214-5p	IRF3_tf	RELA_tf	ZNF24_tf
	IL7R_cyto	hsa-miR-331-3p		hsa-miR-519a-3p	ATF7_tf	TCF12_tf	hsa-miR-152-3p	TNFSF14_cyto	hsa-miR-135a-5p	hsa-miR-31-5p	LYL1_tf
	XCL2_cyto	hsa-miR-340-5p		hsa-miR-942-5p	BACH1_tf		hsa-miR-17-3p	hsa-miR-144-3p	hsa-miR-135b-5p	hsa-miR-329-3p	MAX_tf
	hsa-miR-106b-5p	hsa-miR-34a-5p		hsa-miR-98-5p	BHLHE40_tf		hsa-miR-182-3p	hsa-miR-146a-5p	hsa-miR-137	hsa-miR-34b-3p	MYOD1_tf
	hsa-miR-122-5p	hsa-miR-483-5p		ATF2_tf	FOXK2_tf		hsa-miR-187-3p	hsa-miR-151a-3p	hsa-miR-142-3p	hsa-miR-487b-3p	NFIC_tf
	hsa-miR-139-5p	hsa-miR-532-5p		CEBPA_tf	FOXP2_tf		hsa-miR-20b-5p	hsa-miR-18b-5p	hsa-miR-155-3p	hsa-miR-638	NR2F1_tf
	hsa-miR-148a-3p	hsa-miR-542-3p		FOXJ2_tf	GATA1_tf		hsa-miR-214-3p	hsa-miR-193a-3p	hsa-miR-15a-5p	hsa-miR-99a-5p	PRDM14_tf
	hsa-miR-150-3p	hsa-miR-559		GABPA_tf	HNF1A_tf		hsa-miR-215-5p	hsa-miR-212-3p	hsa-miR-16-5p	BHLHE22_tf	RUNX1_tf
	hsa-miR-151a-5p	hsa-miR-663a		HNF1B_tf	MAFF_tf		hsa-miR-26a-1-3p	hsa-miR-223-3p	hsa-miR-181a-5p	CLOCK_tf	RXRA_tf
	hsa-miR-183-5p	hsa-miR-765		IRF1_tf	MBD2_tf		hsa-miR-328-3p	hsa-miR-32-5p	hsa-miR-192-5p	CUX1_tf	SP2_tf
	hsa-miR-205-5p	hsa-miR-9-3p		IRF2_tf	NFE2L2_tf		hsa-miR-335-5p	hsa-miR-324-5p	hsa-miR-19b-1-5p	GFI1B_tf	TFAP2C_tf
	hsa-miR-21-5p	ARID3A_tf		IRF9_tf	NR2F2_tf		hsa-miR-338-3p	hsa-miR-330-5p	hsa-miR-202-3p	MYB_tf	ZNF740_tf
	hsa-miR-25-3p	BMAL1_tf		JUN_tf	NR5A1_tf		hsa-miR-503-5p	hsa-miR-374a-5p	hsa-miR-206	MYCN_tf
	hsa-miR-300	CTCFL_tf		PPARG_tf	PBX2_tf		hsa-miR-519c-3p	hsa-miR-433-3p	hsa-miR-210-3p	NFE2_tf
	hsa-miR-302d-3p	EBF1_tf		SMAD4_tf	RELB_tf		hsa-miR-520b	hsa-miR-539-5p	hsa-miR-23a-3p	NR2F6_tf
	hsa-miR-30a-5p	ESRRA_tf		SPI1_tf	RUNX2_tf		hsa-miR-520h	hsa-miR-582-5p	hsa-miR-320c	RARA_tf
	hsa-miR-30b-5p	GATA4_tf		STAT1_tf			hsa-miR-524-5p	BATF_tf	hsa-miR-375	SMAD3_tf
	hsa-miR-34c-3p	HSF1_tf		STAT2_tf			hsa-miR-574-3p	CEBPB_tf	hsa-miR-421	SRF_tf
	hsa-miR-486-3p	KLF1_tf					ELF3_tf	CEBPD_tf	hsa-miR-424-5p	WT1_tf
	hsa-miR-489-3p	KLF13_tf					EPAS1_tf	CREB3L1_tf	hsa-miR-449b-5p	ZNF384_tf
	hsa-miR-625-5p	KLF5_tf					ERG_tf	CREM_tf	hsa-miR-452-5p
	hsa-miR-92b-3p	MAZ_tf					ETS2_tf	FOS_tf	hsa-miR-495-3p
	ATF1_tf	MBD1_tf					ETV4_tf	FOXO4_tf	hsa-miR-504-5p
	CREB1_tf	MXI1_tf					FOSL1_tf	HBP1_tf	ATF4_tf
	EOMES_tf	NEUROD1_tf					FOSL2_tf	IKZF1_tf	DUX4_tf
	MAF_tf	NFYA_tf					FOXA2_tf	NFATC1_tf	E2F1_tf
	MEF2B_tf	NRF1_tf					GATA6_tf	NFKB2_tf	E2F2_tf
	NFATC2_tf	PROX1_tf					GRHL2_tf	PDX1_tf	E2F4_tf
	NR2C2_tf	RFX1_tf					HIF1A_tf	PRDM1_tf	E2F5_tf
	NR5A2_tf	RFX2_tf					HOXA9_tf	RBPJ_tf	EHF_tf
	PAX5_tf	SIX5_tf					JUND_tf	REL_tf	ELF5_tf
	PAX8_tf	SNAPC4_tf					KLF4_tf	STAT6_tf	ELK4_tf
	POU2F2_tf	SOX9_tf					MAFG_tf	ZEB2_tf	FOXL2_tf
	POU5F1_tf	SP4_tf					PKNOX1_tf	ZNF217_tf	FOXM1_tf
	SMAD1_tf	SREBF1_tf					STAT3_tf		FOXO1_tf
	TBP_tf	TFAP2A_tf					TEAD4_tf		FOXP1_tf
		TFAP4_tf					TP73_tf		GATA3_tf
		TGIF2_tf							KLF3_tf
		VDR_tf							MEF2C_tf
		XBP1_tf							NFYB_tf
		YY1_tf							POU2F1_tf
		ZBED1_tf							POU4F2_tf
		ZBTB7A_tf							PPARA_tf
		ZKSCAN1_tf							RFX5_tf
		ZNF143_tf							SMAD5_tf
		ZNF263_tf							SOX6_tf
		ZNF592_tf							SP1_tf
									SP3_tf
									SPIB_tf
									TCF4_tf
									TCF7_tf
									TCF7L2_tf
									THAP11_tf
									TP53_tf
									ZBTB11_tf
									ZBTB33_tf
									ZNF274_tf
									ZNF639_tf
