## Supplementary_Table2 for "The Integrated Cellular and Molecular Landscape of Autoimmunity"

	crohn_GUT	lupus_KIDNEY	lupus_SKIN	psoriasis_SKIN	ra_SYNOVIUM	scleroderma_SKIN	sjogren_SALIVARY.GLANDS	uc_GUT
crohn_GUT	1	0.031	0.641	0.411	0.506	0.528	0.508	0.886
lupus_KIDNEY	0.031	1	0.373	0.051	0.268	0.166	0.097	0.054
lupus_SKIN	0.641	0.373	1	0.739	0.723	0.665	0.806	0.574
psoriasis_SKIN	0.411	0.051	0.739	1	0.618	0.271	0.394	0.422
ra_SYNOVIUM	0.506	0.268	0.723	0.618	1	0.451	0.088	0.508
scleroderma_SKIN	0.528	0.166	0.665	0.271	0.451	1	0.385	0.518
sjogren_SALIVARY.GLANDS	0.508	0.097	0.806	0.394	0.088	0.385	1	0.322
uc_GUT	0.886	0.054	0.574	0.422	0.508	0.518	0.322	1
